# Carotenoid-based immune response in sea cucumbers relies on newly identified coelomocytes – the carotenocytes

**DOI:** 10.1101/2025.06.02.657395

**Authors:** Wambreuse Noé, Bossiroy Estelle, David Frank, Vanwinge Céline, Fievez Laurence, Bureau Fabrice, Gabriele Sylvain, Karasiewicz Tania, Mascolo Cyril, Wattiez Ruddy, Eeckhaut Igor, Caulier Guillaume, Delroisse Jérôme

**Affiliations:** Biology of Marine Organisms and Biomimetics Unit, Research Institute for Biosciences, University of Mons, 7000 Mons, Belgium; Belaza Marine Station (IH.SM-UMONS-ULIEGE), 601 Toliara, Madagascar; Direction Générale Déléguée à la Recherche, l’Expertise, la Valorisation et l’Enseignement (DGD REVE), Muséum National d’Histoire Naturelle (MNHN), Station Marine de Concarneau, 29900 Concarneau, France; Flow Cytometry Platform, GIGA Research Institute, University of Liège, 4000 Liège, Belgium; Laboratory of Cellular and Molecular Immunology, GIGA Research Institute, University of Liège, 4000 Liège, Belgium; Mechanobiology & Biomaterials Group, Research Institute for Biosciences, CIRMAP, University of Mons, 7000 Mons, Belgium; Proteomics and Microbiology Unit, Research Institute for Biosciences, University of Mons, 7000 Mons, Belgium

**Keywords:** Immune cell, Hemocyte, Gene expression, Hydrovascular system, Reactive Oxygen Species, Antioxidant, Echinodermata, Deuterostome

## Abstract

Sea cucumbers (Holothuroidea, Echinodermata) are marine deuterostomes possessing a complex innate immune system composed of a wide diversity of immune cells—coelomocytes, making them compelling models for exploring the evolution of immunity. This study investigates the functional specialisation of coelomocytes within the two main echinoderm body fluids, namely the perivisceral fluid (PF) from the perivisceral cavity and the hydrovascular fluid (HF) from the hydrovascular— ambulacral system. Given their specific distribution restricted to the HF, hemocyte-like cells (HELs) are particularly investigated. In echinoderms, hemocytes have been described as reddish cells containing haemoglobin and thus presenting a function in oxygen transport. Using an integrative approach combining cell morphological analyses, pigment profiling and multi-omics technologies, we demonstrate, in the sea cucumber *Holothuria forskali*, that HELs harbour exceptionally high concentrations of carotenoids, primarily canthaxanthin and astaxanthin—potent antioxidant molecules responsible for their pigmentation. Transcriptomics and proteomics analyses reveal that HELs express candidate genes involved in the carotenoid metabolism pathway as well as catalase, an antioxidant enzyme. Additionally, spectral flow cytometry assays reveal that HELs do not produce reactive oxygen species in contrast to most coelomocyte types, reinforcing the hypothesis of their antioxidant function. HELs also contribute to the formation of large red bodies (i.e., coelomocyte aggregates) and increase in concentration following lipopolysaccharide injections, indicating an active role in immune defence. Given these results, we hypothesise that these cells act after the culmination of the immune response, forming an antioxidant shell around the cellular aggregates to mitigate oxidative stress from reactive oxygen species (ROS) produced within the aggregate while encapsulating pathogens, thus protecting the host tissues. The discovery of carotenoid-carrying coelomocytes constitutes the first report of pigmented coelomocytes in sea cucumbers (except respiratory pigments), challenging the long-standing assumption that these cells contain haemoglobin. Therefore, we propose renaming hemocytes into carotenocytes, at least in this species. However, we think that this newly described coelomocyte type has been wrongly identified as haemoglobin-containing cells in many previous studies and could be present in many other holothuroid species. Our findings thus establish a new paradigm in the study of coelomocytes in echinoderms as well as the function of the hydrovascular system, unique to this phylum.
