## Supplementary material for "Carotenoid-based immune response in sea cucumbers relies on newly identified coelomocytes – the carotenocytes": Table S5

### Sheet: CON vs LPS (Merge Conditions)
Table S5. KEGG pathway enrichment analysis of the differential expression analysis between control (CON) and LPS-injected (LPS) individuals. The analysis was done considering the samples of the two fluids (merged fluids), only considering perivisceral fluid (PF) samples, and only considering hydrovascular fluid (HF) samples. Only the hundred most enriched pathways are shown. For each pathway, the…
#	Pathway	DEGs genes with pathway annotation (5475)	All genes with pathway annotation (53045)	Pvalue	Qvalue	Pathway ID	Level 1	Level 2
1	NOD-like receptor signaling pathway	280 (5.11%)	1643 (3.1%)	2.19051e-17	7.55725e-15	ko04621	Organismal Systems	Immune system
2	PI3K-Akt signaling pathway	355 (6.48%)	2292 (4.32%)	2.99004e-15	5.15782e-13	ko04151	Environmental Information Processing	Signal transduction
3	Necroptosis	215 (3.93%)	1244 (2.35%)	2.8362e-14	3.26162e-12	ko04217	Cellular Processes	Cell growth and death
4	Human papillomavirus infection	395 (7.21%)	2662 (5.02%)	5.35558e-14	4.61919e-12	ko05165	Human Diseases	Infectious diseases: Viral
5	MicroRNAs in cancer	320 (5.84%)	2085 (3.93%)	2.39301e-13	1.39362e-11	ko05206	Human Diseases	Cancers: Overview
6	Focal adhesion	343 (6.26%)	2269 (4.28%)	2.42369e-13	1.39362e-11	ko04510	Cellular Processes	Cellular community - eukaryotes
7	Apoptosis - multiple species	91 (1.66%)	402 (0.76%)	4.93857e-13	2.43401e-11	ko04215	Cellular Processes	Cell growth and death
8	Apoptosis	198 (3.62%)	1155 (2.18%)	6.45668e-13	2.78445e-11	ko04210	Cellular Processes	Cell growth and death
9	NF-kappa B signaling pathway	115 (2.1%)	584 (1.1%)	9.293e-12	3.56232e-10	ko04064	Environmental Information Processing	Signal transduction
10	ECM-receptor interaction	384 (7.01%)	2702 (5.09%)	4.27296e-11	1.35046e-09	ko04512	Environmental Information Processing	Signaling molecules and interaction
11	Toll and Imd signaling pathway	120 (2.19%)	633 (1.19%)	4.30581e-11	1.35046e-09	ko04624	Organismal Systems	Immune system
12	TNF signaling pathway	130 (2.37%)	708 (1.33%)	6.34555e-11	1.82435e-09	ko04668	Environmental Information Processing	Signal transduction
13	Influenza A	183 (3.34%)	1102 (2.08%)	7.25707e-11	1.92591e-09	ko05164	Human Diseases	Infectious diseases: Viral
14	Pathogenic Escherichia coli infection	280 (5.11%)	1887 (3.56%)	2.8936e-10	7.13067e-09	ko05130	Human Diseases	Infectious diseases: Bacterial
15	Platinum drug resistance	110 (2.01%)	601 (1.13%)	2.16523e-09	4.98003e-08	ko01524	Human Diseases	Drug resistance: Antineoplastic
16	Salivary secretion	220 (4.02%)	1448 (2.73%)	3.31778e-09	7.15395e-08	ko04970	Organismal Systems	Digestive system
17	RIG-I-like receptor signaling pathway	88 (1.61%)	454 (0.86%)	5.26423e-09	1.06833e-07	ko04622	Organismal Systems	Immune system
18	IL-17 signaling pathway	96 (1.75%)	524 (0.99%)	2.09151e-08	4.00874e-07	ko04657	Organismal Systems	Immune system
19	Toll-like receptor signaling pathway	100 (1.83%)	569 (1.07%)	9.02414e-08	1.63859e-06	ko04620	Organismal Systems	Immune system
20	Measles	117 (2.14%)	699 (1.32%)	1.17887e-07	2.03354e-06	ko05162	Human Diseases	Infectious diseases: Viral
21	Chagas disease (American trypanosomiasis)	93 (1.7%)	534 (1.01%)	3.78161e-07	6.21265e-06	ko05142	Human Diseases	Infectious diseases: Parasitic
22	Alzheimer disease	164 (3%)	1113 (2.1%)	2.09425e-06	3.28416e-05	ko05010	Human Diseases	Neurodegenerative diseases
23	Toxoplasmosis	95 (1.74%)	580 (1.09%)	4.39165e-06	6.51929e-05	ko05145	Human Diseases	Infectious diseases: Parasitic
24	Hepatitis B	148 (2.7%)	998 (1.88%)	4.53516e-06	6.51929e-05	ko05161	Human Diseases	Infectious diseases: Viral
25	Tuberculosis	165 (3.01%)	1141 (2.15%)	5.85347e-06	8.07779e-05	ko05152	Human Diseases	Infectious diseases: Bacterial
26	p53 signaling pathway	70 (1.28%)	401 (0.76%)	8.92651e-06	0.000118448	ko04115	Cellular Processes	Cell growth and death
27	Hepatitis C	112 (2.05%)	729 (1.37%)	1.33892e-05	0.000171085	ko05160	Human Diseases	Infectious diseases: Viral
28	Epstein-Barr virus infection	183 (3.34%)	1314 (2.48%)	1.82753e-05	0.000225178	ko05169	Human Diseases	Infectious diseases: Viral
29	Pertussis	109 (1.99%)	714 (1.35%)	2.27698e-05	0.000270883	ko05133	Human Diseases	Infectious diseases: Bacterial
30	Cytosolic DNA-sensing pathway	64 (1.17%)	371 (0.7%)	3.05375e-05	0.000351181	ko04623	Organismal Systems	Immune system
31	C-type lectin receptor signaling pathway	102 (1.86%)	680 (1.28%)	8.16216e-05	0.000908369	ko04625	Organismal Systems	Immune system
32	Staphylococcus aureus infection	60 (1.1%)	367 (0.69%)	0.000240936	0.00259759	ko05150	Human Diseases	Infectious diseases: Bacterial
33	RNA polymerase	54 (0.99%)	331 (0.62%)	0.000501179	0.0052396	ko03020	Genetic Information Processing	Transcription
34	Human immunodeficiency virus 1 infection	131 (2.39%)	968 (1.82%)	0.00082701	0.00839172	ko05170	Human Diseases	Infectious diseases: Viral
35	Yersinia infection	149 (2.72%)	1127 (2.12%)	0.00102612	0.0101146	ko05135	Human Diseases	Infectious disease: bacterial
36	Pathways in cancer	290 (5.3%)	2376 (4.48%)	0.00139495	0.0133683	ko05200	Human Diseases	Cancers: Overview
37	Ribosome biogenesis in eukaryotes	80 (1.46%)	562 (1.06%)	0.00203577	0.0188755	ko03008	Genetic Information Processing	Translation
38	Fat digestion and absorption	53 (0.97%)	344 (0.65%)	0.00207904	0.0188755	ko04975	Organismal Systems	Digestive system
39	Protein digestion and absorption	79 (1.44%)	562 (1.06%)	0.00302372	0.0267483	ko04974	Organismal Systems	Digestive system
40	Complement and coagulation cascades	56 (1.02%)	376 (0.71%)	0.00338236	0.0291729	ko04610	Organismal Systems	Immune system
41	Kaposi sarcoma-associated herpesvirus infection	108 (1.97%)	812 (1.53%)	0.00382802	0.0322113	ko05167	Human Diseases	Infectious diseases: Viral
42	ABC transporters	63 (1.15%)	439 (0.83%)	0.00470015	0.0386084	ko02010	Environmental Information Processing	Membrane transport
43	Cell adhesion molecules (CAMs)	114 (2.08%)	871 (1.64%)	0.00503958	0.0404338	ko04514	Environmental Information Processing	Signaling molecules and interaction
44	Glycine, serine and threonine metabolism	70 (1.28%)	508 (0.96%)	0.0078847	0.0618232	ko00260	Metabolism	Amino acid metabolism
45	Phenylalanine, tyrosine and tryptophan biosynthesis	14 (0.26%)	68 (0.13%)	0.00880375	0.0674954	ko00400	Metabolism	Amino acid metabolism
46	Adherens junction	123 (2.25%)	972 (1.83%)	0.0106222	0.0796668	ko04520	Cellular Processes	Cellular community - eukaryotes
47	Basal transcription factors	34 (0.62%)	221 (0.42%)	0.0119536	0.0877446	ko03022	Genetic Information Processing	Transcription
48	Arginine biosynthesis	18 (0.33%)	99 (0.19%)	0.0122079	0.0877446	ko00220	Metabolism	Amino acid metabolism
49	Bladder cancer	37 (0.68%)	247 (0.47%)	0.013601	0.0957623	ko05219	Human Diseases	Cancers: Specific types
50	Viral protein interaction with cytokine and cytokine receptor	13 (0.24%)	67 (0.13%)	0.0183482	0.126602	ko04061	Environmental Information Processing	Signaling molecules and interaction
51	Nitrogen metabolism	13 (0.24%)	68 (0.13%)	0.0206041	0.138661	ko00910	Metabolism	Energy metabolism
52	Oxytocin signaling pathway	120 (2.19%)	969 (1.83%)	0.0208996	0.138661	ko04921	Organismal Systems	Endocrine system
53	Human cytomegalovirus infection	123 (2.25%)	998 (1.88%)	0.0222992	0.145155	ko05163	Human Diseases	Infectious diseases: Viral
54	Relaxin signaling pathway	92 (1.68%)	727 (1.37%)	0.0240226	0.153478	ko04926	Organismal Systems	Endocrine system
55	Arachidonic acid metabolism	66 (1.21%)	503 (0.95%)	0.0256158	0.160681	ko00590	Metabolism	Lipid metabolism
56	Pentose and glucuronate interconversions	39 (0.71%)	276 (0.52%)	0.0273509	0.16581	ko00040	Metabolism	Carbohydrate metabolism
57	Cholesterol metabolism	63 (1.15%)	479 (0.9%)	0.0273947	0.16581	ko04979	Organismal Systems	Digestive system
58	Huntington disease	138 (2.52%)	1141 (2.15%)	0.0281081	0.167194	ko05016	Human Diseases	Neurodegenerative diseases
59	Calcium signaling pathway	150 (2.74%)	1255 (2.37%)	0.0323546	0.189192	ko04020	Environmental Information Processing	Signal transduction
60	Epithelial cell signaling in Helicobacter pylori infection	70 (1.28%)	546 (1.03%)	0.0344884	0.198308	ko05120	Human Diseases	Infectious diseases: Bacterial
61	Circadian entrainment	74 (1.35%)	582 (1.1%)	0.0357737	0.201256	ko04713	Organismal Systems	Environmental adaptation
62	Synaptic vesicle cycle	59 (1.08%)	452 (0.85%)	0.0361677	0.201256	ko04721	Organismal Systems	Nervous system
63	Small cell lung cancer	66 (1.21%)	515 (0.97%)	0.0392643	0.215019	ko05222	Human Diseases	Cancers: Specific types
64	Steroid biosynthesis	17 (0.31%)	106 (0.2%)	0.0440672	0.23755	ko00100	Metabolism	Lipid metabolism
65	Th17 cell differentiation	29 (0.53%)	205 (0.39%)	0.0503236	0.263814	ko04659	Organismal Systems	Immune system
66	Salmonella infection	95 (1.74%)	780 (1.47%)	0.0510493	0.263814	ko05132	Human Diseases	Infectious diseases: Bacterial
67	Apoptosis - fly	55 (1%)	427 (0.8%)	0.0512524	0.263814	ko04214	Cellular Processes	Cell growth and death
68	Legionellosis	81 (1.48%)	656 (1.24%)	0.0519982	0.263814	ko05134	Human Diseases	Infectious diseases: Bacterial
69	Shigellosis	196 (3.58%)	1703 (3.21%)	0.0567773	0.283887	ko05131	Human Diseases	Infectious diseases: Bacterial
70	Biotin metabolism	4 (0.07%)	15 (0.03%)	0.0611937	0.301598	ko00780	Metabolism	Metabolism of cofactors and vitamins
71	Axon guidance	136 (2.48%)	1160 (2.19%)	0.0638394	0.310206	ko04360	Organismal Systems	Development
72	Pancreatic secretion	65 (1.19%)	523 (0.99%)	0.0671361	0.321694	ko04972	Organismal Systems	Digestive system
73	Phagosome	132 (2.41%)	1128 (2.13%)	0.0698359	0.330047	ko04145	Cellular Processes	Transport and catabolism
74	Alanine, aspartate and glutamate metabolism	23 (0.42%)	163 (0.31%)	0.076092	0.354753	ko00250	Metabolism	Amino acid metabolism
75	D-Arginine and D-ornithine metabolism	5 (0.09%)	23 (0.04%)	0.0814466	0.369725	ko00472	Metabolism	Metabolism of other amino acids
76	Penicillin and cephalosporin biosynthesis	5 (0.09%)	23 (0.04%)	0.0814466	0.369725	ko00311	Metabolism	Biosynthesis of other secondary metabolites
77	Porphyrin and chlorophyll metabolism	29 (0.53%)	217 (0.41%)	0.0895755	0.399464	ko00860	Metabolism	Metabolism of cofactors and vitamins
78	Apelin signaling pathway	82 (1.5%)	686 (1.29%)	0.0903136	0.399464	ko04371	Environmental Information Processing	Signal transduction
79	Peroxisome	128 (2.34%)	1107 (2.09%)	0.0945379	0.412855	ko04146	Cellular Processes	Transport and catabolism
80	MAPK signaling pathway	127 (2.32%)	1099 (2.07%)	0.096642	0.416769	ko04010	Environmental Information Processing	Signal transduction
81	Lysine degradation	76 (1.39%)	637 (1.2%)	0.102356	0.432881	ko00310	Metabolism	Amino acid metabolism
82	Base excision repair	54 (0.99%)	440 (0.83%)	0.103604	0.432881	ko03410	Genetic Information Processing	Replication and repair
83	Insulin secretion	47 (0.86%)	378 (0.71%)	0.104142	0.432881	ko04911	Organismal Systems	Endocrine system
84	Fluid shear stress and atherosclerosis	70 (1.28%)	587 (1.11%)	0.113416	0.465815	ko05418	Human Diseases	Cardiovascular diseases
85	Galactose metabolism	26 (0.47%)	197 (0.37%)	0.11492	0.465904	ko00052	Metabolism	Carbohydrate metabolism
86	Nicotine addiction	20 (0.37%)	146 (0.28%)	0.116138	0.465904	ko05033	Human Diseases	Substance dependence
87	Aminoacyl-tRNA biosynthesis	35 (0.64%)	276 (0.52%)	0.118244	0.468898	ko00970	Genetic Information Processing	Translation
88	SNARE interactions in vesicular transport	17 (0.31%)	123 (0.23%)	0.130976	0.513487	ko04130	Genetic Information Processing	Folding, sorting and degradation
89	Rap1 signaling pathway	144 (2.63%)	1275 (2.4%)	0.134229	0.520326	ko04015	Environmental Information Processing	Signal transduction
90	Cytokine-cytokine receptor interaction	22 (0.4%)	167 (0.31%)	0.139548	0.530812	ko04060	Environmental Information Processing	Signaling molecules and interaction
91	Metabolism of xenobiotics by cytochrome P450	44 (0.8%)	361 (0.68%)	0.140011	0.530812	ko00980	Metabolism	Xenobiotics biodegradation and metabolism
92	Glutathione metabolism	62 (1.13%)	524 (0.99%)	0.142738	0.535267	ko00480	Metabolism	Metabolism of other amino acids
93	Drug metabolism - cytochrome P450	39 (0.71%)	319 (0.6%)	0.151842	0.560242	ko00982	Metabolism	Xenobiotics biodegradation and metabolism
94	Biosynthesis of amino acids	49 (0.89%)	409 (0.77%)	0.152646	0.560242	ko01230	Metabolism	Global and overview maps
95	Chemical carcinogenesis - DNA adducts	53 (0.97%)	446 (0.84%)	0.156033	0.56094	ko05204	Human Diseases	Cancers: Overview
96	Amyotrophic lateral sclerosis (ALS)	42 (0.77%)	347 (0.65%)	0.156998	0.56094	ko05014	Human Diseases	Neurodegenerative diseases
97	Homologous recombination	22 (0.4%)	170 (0.32%)	0.158658	0.56094	ko03440	Genetic Information Processing	Replication and repair
98	Proximal tubule bicarbonate reclamation	10 (0.18%)	68 (0.13%)	0.159969	0.56094	ko04964	Organismal Systems	Excretory system
99	Renin-angiotensin system	15 (0.27%)	110 (0.21%)	0.160965	0.56094	ko04614	Organismal Systems	Endocrine system
100	D-Glutamine and D-glutamate metabolism	3 (0.05%)	14 (0.03%)	0.169488	0.580576	ko00471	Metabolism	Metabolism of other amino acids

### Sheet: CON_PF vs LPS_PF
#	Pathway	DEGs genes with pathway annotation (1763)	All genes with pathway annotation (53045)	Pvalue	Qvalue	Pathway ID	Level 1	Level 2
1	NOD-like receptor signaling pathway	117 (6.64%)	1643 (3.1%)	1.43609e-14	4.76783e-12	ko04621	Organismal Systems	Immune system
2	Necroptosis	93 (5.28%)	1244 (2.35%)	5.26963e-13	8.74758e-11	ko04217	Cellular Processes	Cell growth and death
3	RIG-I-like receptor signaling pathway	44 (2.5%)	454 (0.86%)	3.45037e-10	3.62191e-08	ko04622	Organismal Systems	Immune system
4	Human papillomavirus infection	149 (8.45%)	2662 (5.02%)	4.36375e-10	3.62191e-08	ko05165	Human Diseases	Infectious diseases: Viral
5	Apoptosis	80 (4.54%)	1155 (2.18%)	8.28252e-10	5.49959e-08	ko04210	Cellular Processes	Cell growth and death
6	Toll and Imd signaling pathway	51 (2.89%)	633 (1.19%)	8.5762e-09	4.7455e-07	ko04624	Organismal Systems	Immune system
7	Apoptosis - multiple species	38 (2.16%)	402 (0.76%)	1.05802e-08	5.01806e-07	ko04215	Cellular Processes	Cell growth and death
8	Salivary secretion	89 (5.05%)	1448 (2.73%)	2.86433e-08	1.1887e-06	ko04970	Organismal Systems	Digestive system
9	Chagas disease (American trypanosomiasis)	43 (2.44%)	534 (1.01%)	1.245e-07	4.4201e-06	ko05142	Human Diseases	Infectious diseases: Parasitic
10	Pathogenic Escherichia coli infection	106 (6.01%)	1887 (3.56%)	1.33135e-07	4.4201e-06	ko05130	Human Diseases	Infectious diseases: Bacterial
11	IL-17 signaling pathway	42 (2.38%)	524 (0.99%)	1.96618e-07	5.9343e-06	ko04657	Organismal Systems	Immune system
12	Influenza A	70 (3.97%)	1102 (2.08%)	2.59728e-07	6.87548e-06	ko05164	Human Diseases	Infectious diseases: Viral
13	Focal adhesion	121 (6.86%)	2269 (4.28%)	2.69221e-07	6.87548e-06	ko04510	Cellular Processes	Cellular community - eukaryotes
14	MicroRNAs in cancer	112 (6.35%)	2085 (3.93%)	5.3379e-07	1.26585e-05	ko05206	Human Diseases	Cancers: Overview
15	TNF signaling pathway	50 (2.84%)	708 (1.33%)	6.75395e-07	1.49487e-05	ko04668	Environmental Information Processing	Signal transduction
16	Cytosolic DNA-sensing pathway	32 (1.82%)	371 (0.7%)	1.132e-06	2.34891e-05	ko04623	Organismal Systems	Immune system
17	NF-kappa B signaling pathway	43 (2.44%)	584 (1.1%)	1.36811e-06	2.67185e-05	ko04064	Environmental Information Processing	Signal transduction
18	Alzheimer disease	68 (3.86%)	1113 (2.1%)	1.49776e-06	2.76254e-05	ko05010	Human Diseases	Neurodegenerative diseases
19	Hepatitis B	62 (3.52%)	998 (1.88%)	2.52628e-06	4.41434e-05	ko05161	Human Diseases	Infectious diseases: Viral
20	C-type lectin receptor signaling pathway	46 (2.61%)	680 (1.28%)	5.74657e-06	9.53931e-05	ko04625	Organismal Systems	Immune system
21	ECM-receptor interaction	132 (7.49%)	2702 (5.09%)	7.31015e-06	0.00011557	ko04512	Environmental Information Processing	Signaling molecules and interaction
22	Human immunodeficiency virus 1 infection	59 (3.35%)	968 (1.82%)	7.75962e-06	0.0001171	ko05170	Human Diseases	Infectious diseases: Viral
23	Toll-like receptor signaling pathway	40 (2.27%)	569 (1.07%)	9.40811e-06	0.000135804	ko04620	Organismal Systems	Immune system
24	Tuberculosis	66 (3.74%)	1141 (2.15%)	1.24067e-05	0.000171626	ko05152	Human Diseases	Infectious diseases: Bacterial
25	PI3K-Akt signaling pathway	114 (6.47%)	2292 (4.32%)	1.44273e-05	0.000191594	ko04151	Environmental Information Processing	Signal transduction
26	Kaposi sarcoma-associated herpesvirus infection	50 (2.84%)	812 (1.53%)	2.8574e-05	0.000364868	ko05167	Human Diseases	Infectious diseases: Viral
27	Measles	43 (2.44%)	699 (1.32%)	0.000102241	0.00125718	ko05162	Human Diseases	Infectious diseases: Viral
28	Hepatitis C	44 (2.5%)	729 (1.37%)	0.000130669	0.00154936	ko05160	Human Diseases	Infectious diseases: Viral
29	Platinum drug resistance	38 (2.16%)	601 (1.13%)	0.000145416	0.00166476	ko01524	Human Diseases	Drug resistance: Antineoplastic
30	p53 signaling pathway	28 (1.59%)	401 (0.76%)	0.000214876	0.0023197	ko04115	Cellular Processes	Cell growth and death
31	Human cytomegalovirus infection	55 (3.12%)	998 (1.88%)	0.000216599	0.0023197	ko05163	Human Diseases	Infectious diseases: Viral
32	Pertussis	42 (2.38%)	714 (1.35%)	0.000313066	0.00324806	ko05133	Human Diseases	Infectious diseases: Bacterial
33	Relaxin signaling pathway	42 (2.38%)	727 (1.37%)	0.000451359	0.00454095	ko04926	Organismal Systems	Endocrine system
34	Adherens junction	50 (2.84%)	972 (1.83%)	0.0017791	0.0173724	ko04520	Cellular Processes	Cellular community - eukaryotes
35	Complement and coagulation cascades	23 (1.3%)	376 (0.71%)	0.00407375	0.0386424	ko04610	Organismal Systems	Immune system
36	Primary immunodeficiency	7 (0.4%)	62 (0.12%)	0.00442094	0.0407709	ko05340	Human Diseases	Immune diseases
37	Apoptosis - fly	25 (1.42%)	427 (0.8%)	0.00495134	0.0444282	ko04214	Cellular Processes	Cell growth and death
38	Shigellosis	76 (4.31%)	1703 (3.21%)	0.00626124	0.0547035	ko05131	Human Diseases	Infectious diseases: Bacterial
39	Base excision repair	25 (1.42%)	440 (0.83%)	0.00714495	0.0608237	ko03410	Genetic Information Processing	Replication and repair
40	Legionellosis	34 (1.93%)	656 (1.24%)	0.00788495	0.0648982	ko05134	Human Diseases	Infectious diseases: Bacterial
41	RNA polymerase	20 (1.13%)	331 (0.62%)	0.00801454	0.0648982	ko03020	Genetic Information Processing	Transcription
42	Epithelial cell signaling in Helicobacter pylori infection	29 (1.64%)	546 (1.03%)	0.00979646	0.0774387	ko05120	Human Diseases	Infectious diseases: Bacterial
43	Yersinia infection	52 (2.95%)	1127 (2.12%)	0.011864	0.0916009	ko05135	Human Diseases	Infectious disease: bacterial
44	Toxoplasmosis	30 (1.7%)	580 (1.09%)	0.0122904	0.0927368	ko05145	Human Diseases	Infectious diseases: Parasitic
45	Epstein-Barr virus infection	58 (3.29%)	1314 (2.48%)	0.0186683	0.13623	ko05169	Human Diseases	Infectious diseases: Viral
46	Cholesterol metabolism	25 (1.42%)	479 (0.9%)	0.0188752	0.13623	ko04979	Organismal Systems	Digestive system
47	Staphylococcus aureus infection	20 (1.13%)	367 (0.69%)	0.0222208	0.156964	ko05150	Human Diseases	Infectious diseases: Bacterial
48	Huntington disease	50 (2.84%)	1141 (2.15%)	0.0304594	0.209735	ko05016	Human Diseases	Neurodegenerative diseases
49	Renin secretion	18 (1.02%)	333 (0.63%)	0.0309548	0.209735	ko04924	Organismal Systems	Endocrine system
50	Ribosome biogenesis in eukaryotes	27 (1.53%)	562 (1.06%)	0.0376512	0.247725	ko03008	Genetic Information Processing	Translation
51	Cell adhesion molecules (CAMs)	39 (2.21%)	871 (1.64%)	0.0388739	0.247725	ko04514	Environmental Information Processing	Signaling molecules and interaction
52	D-Arginine and D-ornithine metabolism	3 (0.17%)	23 (0.04%)	0.0395465	0.247725	ko00472	Metabolism	Metabolism of other amino acids
53	Penicillin and cephalosporin biosynthesis	3 (0.17%)	23 (0.04%)	0.0395465	0.247725	ko00311	Metabolism	Biosynthesis of other secondary metabolites
54	Insulin secretion	19 (1.08%)	378 (0.71%)	0.0502688	0.304282	ko04911	Organismal Systems	Endocrine system
55	Phagosome	48 (2.72%)	1128 (2.13%)	0.0504081	0.304282	ko04145	Cellular Processes	Transport and catabolism
56	Osteoclast differentiation	19 (1.08%)	379 (0.71%)	0.0513476	0.304418	ko04380	Organismal Systems	Development
57	Circadian entrainment	27 (1.53%)	582 (1.1%)	0.0534475	0.311291	ko04713	Organismal Systems	Environmental adaptation
58	Apelin signaling pathway	31 (1.76%)	686 (1.29%)	0.0543822	0.311291	ko04371	Environmental Information Processing	Signal transduction
59	Lysine degradation	29 (1.64%)	637 (1.2%)	0.0567001	0.319058	ko00310	Metabolism	Amino acid metabolism
60	Retinol metabolism	19 (1.08%)	386 (0.73%)	0.0593605	0.328461	ko00830	Metabolism	Metabolism of cofactors and vitamins
61	ABC transporters	21 (1.19%)	439 (0.83%)	0.0629216	0.342458	ko02010	Environmental Information Processing	Membrane transport
62	Fat digestion and absorption	17 (0.96%)	344 (0.65%)	0.0693736	0.371484	ko04975	Organismal Systems	Digestive system
63	Steroid hormone biosynthesis	16 (0.91%)	321 (0.61%)	0.0719555	0.379194	ko00140	Metabolism	Lipid metabolism
64	Th17 cell differentiation	11 (0.62%)	205 (0.39%)	0.081889	0.42452	ko04659	Organismal Systems	Immune system
65	Fatty acid elongation	7 (0.4%)	113 (0.21%)	0.0831138	0.42452	ko00062	Metabolism	Lipid metabolism
66	Rheumatoid arthritis	16 (0.91%)	330 (0.62%)	0.0866519	0.435885	ko05323	Human Diseases	Immune diseases
67	Fatty acid metabolism	16 (0.91%)	332 (0.63%)	0.0901609	0.446767	ko01212	Metabolism	Global and overview maps
68	Ascorbate and aldarate metabolism	10 (0.57%)	187 (0.35%)	0.0955587	0.463838	ko00053	Metabolism	Carbohydrate metabolism
69	Oxytocin signaling pathway	40 (2.27%)	969 (1.83%)	0.0964001	0.463838	ko04921	Organismal Systems	Endocrine system
70	Antigen processing and presentation	11 (0.62%)	214 (0.4%)	0.102624	0.486732	ko04612	Organismal Systems	Immune system
71	Pancreatic secretion	23 (1.3%)	523 (0.99%)	0.107891	0.500271	ko04972	Organismal Systems	Digestive system
72	Prion diseases	14 (0.79%)	291 (0.55%)	0.108493	0.500271	ko05020	Human Diseases	Neurodegenerative diseases
73	DNA replication	15 (0.85%)	318 (0.6%)	0.1121	0.503784	ko03030	Genetic Information Processing	Replication and repair
74	Arginine biosynthesis	6 (0.34%)	99 (0.19%)	0.112289	0.503784	ko00220	Metabolism	Amino acid metabolism
75	Viral carcinogenesis	35 (1.99%)	849 (1.6%)	0.114769	0.508046	ko05203	Human Diseases	Cancers: Overview
76	Dorso-ventral axis formation	19 (1.08%)	426 (0.8%)	0.121673	0.53152	ko04320	Organismal Systems	Development
77	Pentose and glucuronate interconversions	13 (0.74%)	276 (0.52%)	0.132921	0.573114	ko00040	Metabolism	Carbohydrate metabolism
78	Insect hormone biosynthesis	4 (0.23%)	61 (0.11%)	0.144697	0.615892	ko00981	Metabolism	Metabolism of terpenoids and polyketides
79	Spliceosome	45 (2.55%)	1150 (2.17%)	0.148449	0.623861	ko03040	Genetic Information Processing	Transcription
80	Phosphonate and phosphinate metabolism	2 (0.11%)	21 (0.04%)	0.153235	0.635926	ko00440	Metabolism	Metabolism of other amino acids
81	Pathways in cancer	88 (4.99%)	2376 (4.48%)	0.15878	0.646552	ko05200	Human Diseases	Cancers: Overview
82	Th1 and Th2 cell differentiation	17 (0.96%)	391 (0.74%)	0.159691	0.646552	ko04658	Organismal Systems	Immune system
83	Lipoic acid metabolism	2 (0.11%)	22 (0.04%)	0.165035	0.660141	ko00785	Metabolism	Metabolism of cofactors and vitamins
84	Proteoglycans in cancer	60 (3.4%)	1590 (3%)	0.171554	0.667329	ko05205	Human Diseases	Cancers: Overview
85	Cortisol synthesis and secretion	10 (0.57%)	213 (0.4%)	0.173828	0.667329	ko04927	Organismal Systems	Endocrine system
86	Aldosterone synthesis and secretion	13 (0.74%)	291 (0.55%)	0.174317	0.667329	ko04925	Organismal Systems	Endocrine system
87	Retrograde endocannabinoid signaling	19 (1.08%)	451 (0.85%)	0.175254	0.667329	ko04723	Organismal Systems	Nervous system
88	Alanine, aspartate and glutamate metabolism	8 (0.45%)	163 (0.31%)	0.176882	0.667329	ko00250	Metabolism	Amino acid metabolism
89	Glycosaminoglycan degradation	8 (0.45%)	164 (0.31%)	0.180948	0.668393	ko00531	Metabolism	Glycan biosynthesis and metabolism
90	Glycine, serine and threonine metabolism	21 (1.19%)	508 (0.96%)	0.181949	0.668393	ko00260	Metabolism	Amino acid metabolism
91	Viral protein interaction with cytokine and cytokine receptor	4 (0.23%)	67 (0.13%)	0.183204	0.668393	ko04061	Environmental Information Processing	Signaling molecules and interaction
92	Porphyrin and chlorophyll metabolism	10 (0.57%)	217 (0.41%)	0.187982	0.678368	ko00860	Metabolism	Metabolism of cofactors and vitamins
93	Fatty acid biosynthesis	5 (0.28%)	92 (0.17%)	0.191613	0.683022	ko00061	Metabolism	Lipid metabolism
94	Cytokine-cytokine receptor interaction	8 (0.45%)	167 (0.31%)	0.193386	0.683022	ko04060	Environmental Information Processing	Signaling molecules and interaction
95	Arginine and proline metabolism	11 (0.62%)	246 (0.46%)	0.198294	0.692986	ko00330	Metabolism	Amino acid metabolism
96	Glycerolipid metabolism	13 (0.74%)	304 (0.57%)	0.214705	0.742522	ko00561	Metabolism	Lipid metabolism
97	Calcium signaling pathway	47 (2.67%)	1255 (2.37%)	0.219676	0.751881	ko04020	Environmental Information Processing	Signal transduction
98	Herpes simplex virus 1 infection	81 (4.59%)	2241 (4.22%)	0.231807	0.777193	ko05168	Human Diseases	Infectious diseases: Viral
99	Chemokine signaling pathway	23 (1.3%)	585 (1.1%)	0.233648	0.777193	ko04062	Organismal Systems	Immune system
100	ErbB signaling pathway	14 (0.79%)	337 (0.64%)	0.234094	0.777193	ko04012	Environmental Information Processing	Signal transduction

### Sheet: CON_HF vs LPS_HF
#	Pathway	DEGs genes with pathway annotation (1774)	All genes with pathway annotation (53045)	Pvalue	Qvalue	Pathway ID	Level 1	Level 2
1	NOD-like receptor signaling pathway	133 (7.5%)	1643 (3.1%)	9.06704e-21	3.01026e-18	ko04621	Organismal Systems	Immune system
2	PI3K-Akt signaling pathway	154 (8.68%)	2292 (4.32%)	2.16656e-16	3.59649e-14	ko04151	Environmental Information Processing	Signal transduction
3	Human papillomavirus infection	168 (9.47%)	2662 (5.02%)	2.50275e-15	2.76971e-13	ko05165	Human Diseases	Infectious diseases: Viral
4	Pathogenic Escherichia coli infection	128 (7.22%)	1887 (3.56%)	4.37177e-14	3.62857e-12	ko05130	Human Diseases	Infectious diseases: Bacterial
5	Necroptosis	95 (5.36%)	1244 (2.35%)	1.22505e-13	8.13433e-12	ko04217	Cellular Processes	Cell growth and death
6	MicroRNAs in cancer	135 (7.61%)	2085 (3.93%)	2.66089e-13	1.47236e-11	ko05206	Human Diseases	Cancers: Overview
7	Focal adhesion	143 (8.06%)	2269 (4.28%)	3.85616e-13	1.82892e-11	ko04510	Cellular Processes	Cellular community - eukaryotes
8	Apoptosis - multiple species	45 (2.54%)	402 (0.76%)	2.13929e-12	8.87806e-11	ko04215	Cellular Processes	Cell growth and death
9	Toll and Imd signaling pathway	57 (3.21%)	633 (1.19%)	2.17284e-11	8.01535e-10	ko04624	Organismal Systems	Immune system
10	ECM-receptor interaction	153 (8.62%)	2702 (5.09%)	1.72308e-10	5.72062e-09	ko04512	Environmental Information Processing	Signaling molecules and interaction
11	Apoptosis	81 (4.57%)	1155 (2.18%)	4.86251e-10	1.4676e-08	ko04210	Cellular Processes	Cell growth and death
12	TNF signaling pathway	57 (3.21%)	708 (1.33%)	1.49738e-09	4.14274e-08	ko04668	Environmental Information Processing	Signal transduction
13	NF-kappa B signaling pathway	50 (2.82%)	584 (1.1%)	2.00142e-09	5.11132e-08	ko04064	Environmental Information Processing	Signal transduction
14	IL-17 signaling pathway	46 (2.59%)	524 (0.99%)	4.02553e-09	9.54625e-08	ko04657	Organismal Systems	Immune system
15	Influenza A	72 (4.06%)	1102 (2.08%)	7.58457e-08	1.67872e-06	ko05164	Human Diseases	Infectious diseases: Viral
16	Platinum drug resistance	47 (2.65%)	601 (1.13%)	9.46913e-08	1.96484e-06	ko01524	Human Diseases	Drug resistance: Antineoplastic
17	RIG-I-like receptor signaling pathway	39 (2.2%)	454 (0.86%)	1.05096e-07	2.05246e-06	ko04622	Organismal Systems	Immune system
18	Chagas disease (American trypanosomiasis)	42 (2.37%)	534 (1.01%)	3.83416e-07	7.0719e-06	ko05142	Human Diseases	Infectious diseases: Parasitic
19	Alzheimer disease	70 (3.95%)	1113 (2.1%)	4.6744e-07	8.16789e-06	ko05010	Human Diseases	Neurodegenerative diseases
20	Measles	48 (2.71%)	699 (1.32%)	2.86594e-06	4.57437e-05	ko05162	Human Diseases	Infectious diseases: Viral
21	Staphylococcus aureus infection	31 (1.75%)	367 (0.69%)	2.89343e-06	4.57437e-05	ko05150	Human Diseases	Infectious diseases: Bacterial
22	Toll-like receptor signaling pathway	41 (2.31%)	569 (1.07%)	4.69277e-06	6.84998e-05	ko04620	Organismal Systems	Immune system
23	Complement and coagulation cascades	31 (1.75%)	376 (0.71%)	4.74547e-06	6.84998e-05	ko04610	Organismal Systems	Immune system
24	Pathways in cancer	120 (6.76%)	2376 (4.48%)	5.68189e-06	7.85995e-05	ko05200	Human Diseases	Cancers: Overview
25	Toxoplasmosis	41 (2.31%)	580 (1.09%)	7.4288e-06	9.86545e-05	ko05145	Human Diseases	Infectious diseases: Parasitic
26	Hepatitis B	60 (3.38%)	998 (1.88%)	1.1818e-05	0.000150906	ko05161	Human Diseases	Infectious diseases: Viral
27	Pertussis	46 (2.59%)	714 (1.35%)	2.28764e-05	0.000281295	ko05133	Human Diseases	Infectious diseases: Bacterial
28	Tuberculosis	65 (3.66%)	1141 (2.15%)	2.7607e-05	0.00032734	ko05152	Human Diseases	Infectious diseases: Bacterial
29	Salivary secretion	78 (4.4%)	1448 (2.73%)	3.14109e-05	0.000359601	ko04970	Organismal Systems	Digestive system
30	Kaposi sarcoma-associated herpesvirus infection	48 (2.71%)	812 (1.53%)	0.00012572	0.00137104	ko05167	Human Diseases	Infectious diseases: Viral
31	C-type lectin receptor signaling pathway	42 (2.37%)	680 (1.28%)	0.000128019	0.00137104	ko04625	Organismal Systems	Immune system
32	Proteoglycans in cancer	81 (4.57%)	1590 (3%)	0.000140729	0.00146006	ko05205	Human Diseases	Cancers: Overview
33	Adherens junction	53 (2.99%)	972 (1.83%)	0.000414035	0.00416545	ko04520	Cellular Processes	Cellular community - eukaryotes
34	Yersinia infection	59 (3.33%)	1127 (2.12%)	0.000558127	0.00544995	ko05135	Human Diseases	Infectious disease: bacterial
35	Human immunodeficiency virus 1 infection	52 (2.93%)	968 (1.82%)	0.000652886	0.00619309	ko05170	Human Diseases	Infectious diseases: Viral
36	Shigellosis	82 (4.62%)	1703 (3.21%)	0.000713217	0.00657744	ko05131	Human Diseases	Infectious diseases: Bacterial
37	Cytosolic DNA-sensing pathway	25 (1.41%)	371 (0.7%)	0.000828558	0.00743463	ko04623	Organismal Systems	Immune system
38	Hepatitis C	41 (2.31%)	729 (1.37%)	0.000988188	0.00863364	ko05160	Human Diseases	Infectious diseases: Viral
39	p53 signaling pathway	26 (1.47%)	401 (0.76%)	0.00115155	0.00980294	ko04115	Cellular Processes	Cell growth and death
40	Legionellosis	36 (2.03%)	656 (1.24%)	0.00289399	0.0240201	ko05134	Human Diseases	Infectious diseases: Bacterial
41	Ras signaling pathway	51 (2.87%)	1027 (1.94%)	0.00369471	0.0299181	ko04014	Environmental Information Processing	Signal transduction
42	Apoptosis - fly	25 (1.41%)	427 (0.8%)	0.00534423	0.0422449	ko04214	Cellular Processes	Cell growth and death
43	Rap1 signaling pathway	60 (3.38%)	1275 (2.4%)	0.00557432	0.0430389	ko04015	Environmental Information Processing	Signal transduction
44	Antigen processing and presentation	15 (0.85%)	214 (0.4%)	0.00589706	0.044496	ko04612	Organismal Systems	Immune system
45	Cardiac muscle contraction	23 (1.3%)	392 (0.74%)	0.00714103	0.0526849	ko04260	Organismal Systems	Circulatory system
46	MAPK signaling pathway	52 (2.93%)	1099 (2.07%)	0.00847524	0.0611691	ko04010	Environmental Information Processing	Signal transduction
47	Phagosome	53 (2.99%)	1128 (2.13%)	0.00901086	0.0636512	ko04145	Cellular Processes	Transport and catabolism
48	Lysine degradation	33 (1.86%)	637 (1.2%)	0.00959132	0.0663399	ko00310	Metabolism	Amino acid metabolism
49	Epstein-Barr virus infection	60 (3.38%)	1314 (2.48%)	0.0101354	0.0686724	ko05169	Human Diseases	Infectious diseases: Viral
50	Huntington disease	53 (2.99%)	1141 (2.15%)	0.0110686	0.0734958	ko05016	Human Diseases	Neurodegenerative diseases
51	Renin-angiotensin system	9 (0.51%)	110 (0.21%)	0.0116649	0.0759363	ko04614	Organismal Systems	Endocrine system
52	Oxytocin signaling pathway	46 (2.59%)	969 (1.83%)	0.0120051	0.0766479	ko04921	Organismal Systems	Endocrine system
53	Cell adhesion molecules (CAMs)	42 (2.37%)	871 (1.64%)	0.0124601	0.0780522	ko04514	Environmental Information Processing	Signaling molecules and interaction
54	Hypertrophic cardiomyopathy (HCM)	34 (1.92%)	680 (1.28%)	0.0141207	0.0868161	ko05410	Human Diseases	Cardiovascular diseases
55	Salmonella infection	38 (2.14%)	780 (1.47%)	0.0145083	0.0875773	ko05132	Human Diseases	Infectious diseases: Bacterial
56	Protein digestion and absorption	29 (1.63%)	562 (1.06%)	0.0151456	0.0897919	ko04974	Organismal Systems	Digestive system
57	Fluid shear stress and atherosclerosis	30 (1.69%)	587 (1.11%)	0.0154272	0.0898564	ko05418	Human Diseases	Cardiovascular diseases
58	RNA polymerase	19 (1.07%)	331 (0.62%)	0.0166729	0.0954381	ko03020	Genetic Information Processing	Transcription
59	Calcium signaling pathway	56 (3.16%)	1255 (2.37%)	0.0189565	0.105794	ko04020	Environmental Information Processing	Signal transduction
60	Human cytomegalovirus infection	46 (2.59%)	998 (1.88%)	0.0191195	0.105794	ko05163	Human Diseases	Infectious diseases: Viral
61	Bacterial invasion of epithelial cells	25 (1.41%)	479 (0.9%)	0.0201776	0.109819	ko05100	Human Diseases	Infectious diseases: Bacterial
62	Fat digestion and absorption	19 (1.07%)	344 (0.65%)	0.0237398	0.127123	ko04975	Organismal Systems	Digestive system
63	Nicotine addiction	10 (0.56%)	146 (0.28%)	0.0253258	0.133463	ko05033	Human Diseases	Substance dependence
64	Steroid biosynthesis	8 (0.45%)	106 (0.2%)	0.0260463	0.135115	ko00100	Metabolism	Lipid metabolism
65	Epithelial cell signaling in Helicobacter pylori infection	27 (1.52%)	546 (1.03%)	0.0296733	0.151562	ko05120	Human Diseases	Infectious diseases: Bacterial
66	Rheumatoid arthritis	18 (1.01%)	330 (0.62%)	0.0302147	0.151989	ko05323	Human Diseases	Immune diseases
67	HIF-1 signaling pathway	24 (1.35%)	480 (0.9%)	0.0346018	0.17146	ko04066	Environmental Information Processing	Signal transduction
68	Hepatocellular carcinoma	40 (2.25%)	887 (1.67%)	0.0364333	0.17788	ko05225	Human Diseases	Cancers: Specific types
69	Glycine, serine and threonine metabolism	25 (1.41%)	508 (0.96%)	0.0370204	0.178127	ko00260	Metabolism	Amino acid metabolism
70	Autophagy - other	9 (0.51%)	138 (0.26%)	0.042732	0.202672	ko04136	Cellular Processes	Transport and catabolism
71	Th17 cell differentiation	12 (0.68%)	205 (0.39%)	0.0438837	0.205203	ko04659	Organismal Systems	Immune system
72	Arrhythmogenic right ventricular cardiomyopathy (ARVC)	22 (1.24%)	445 (0.84%)	0.0460306	0.212181	ko05412	Human Diseases	Cardiovascular diseases
73	Gastric cancer	44 (2.48%)	1010 (1.9%)	0.0471262	0.212181	ko05226	Human Diseases	Cancers: Specific types
74	Parathyroid hormone synthesis, secretion and action	24 (1.35%)	496 (0.94%)	0.0472934	0.212181	ko04928	Organismal Systems	Endocrine system
75	Malaria	8 (0.45%)	120 (0.23%)	0.0486863	0.215518	ko05144	Human Diseases	Infectious diseases: Parasitic
76	Tight junction	43 (2.42%)	992 (1.87%)	0.052446	0.229106	ko04530	Cellular Processes	Cellular community - eukaryotes
77	Osteoclast differentiation	19 (1.07%)	379 (0.71%)	0.0539482	0.232608	ko04380	Organismal Systems	Development
78	Cholesterol metabolism	23 (1.3%)	479 (0.9%)	0.0548687	0.23331	ko04979	Organismal Systems	Digestive system
79	Primary immunodeficiency	5 (0.28%)	62 (0.12%)	0.0562414	0.23331	ko05340	Human Diseases	Immune diseases
80	Circadian entrainment	27 (1.52%)	582 (1.1%)	0.0567498	0.23331	ko04713	Organismal Systems	Environmental adaptation
81	Signaling pathways regulating pluripotency of stem cells	23 (1.3%)	481 (0.91%)	0.0569221	0.23331	ko04550	Cellular Processes	Cellular community - eukaryotes
82	Apelin signaling pathway	31 (1.75%)	686 (1.29%)	0.058011	0.234874	ko04371	Environmental Information Processing	Signal transduction
83	EGFR tyrosine kinase inhibitor resistance	22 (1.24%)	463 (0.87%)	0.0648094	0.259238	ko01521	Human Diseases	Drug resistance: Antineoplastic
84	Small cell lung cancer	24 (1.35%)	515 (0.97%)	0.0663927	0.262409	ko05222	Human Diseases	Cancers: Specific types
85	Base excision repair	21 (1.18%)	440 (0.83%)	0.0674127	0.263306	ko03410	Genetic Information Processing	Replication and repair
86	Th1 and Th2 cell differentiation	19 (1.07%)	391 (0.74%)	0.0687697	0.265483	ko04658	Organismal Systems	Immune system
87	Regulation of actin cytoskeleton	58 (3.27%)	1422 (2.68%)	0.071708	0.273644	ko04810	Cellular Processes	Cell motility
88	Bladder cancer	13 (0.73%)	247 (0.47%)	0.0732325	0.274138	ko05219	Human Diseases	Cancers: Specific types
89	Viral protein interaction with cytokine and cytokine receptor	5 (0.28%)	67 (0.13%)	0.0734887	0.274138	ko04061	Environmental Information Processing	Signaling molecules and interaction
90	Viral myocarditis	17 (0.96%)	349 (0.66%)	0.0802052	0.295868	ko05416	Human Diseases	Cardiovascular diseases
91	Arachidonic acid metabolism	23 (1.3%)	503 (0.95%)	0.0831704	0.303435	ko00590	Metabolism	Lipid metabolism
92	Biotin metabolism	2 (0.11%)	15 (0.03%)	0.0880301	0.315942	ko00780	Metabolism	Metabolism of cofactors and vitamins
93	Phototransduction - fly	10 (0.56%)	183 (0.34%)	0.0885017	0.315942	ko04745	Organismal Systems	Sensory system
94	Ribosome biogenesis in eukaryotes	25 (1.41%)	562 (1.06%)	0.0930764	0.328738	ko03008	Genetic Information Processing	Translation
95	Maturity onset diabetes of the young	3 (0.17%)	33 (0.06%)	0.097129	0.339219	ko04950	Human Diseases	Endocrine and metabolic diseases
96	Neuroactive ligand-receptor interaction	53 (2.99%)	1318 (2.48%)	0.0980874	0.339219	ko04080	Environmental Information Processing	Signaling molecules and interaction
97	Systemic lupus erythematosus	10 (0.56%)	188 (0.35%)	0.101103	0.346042	ko05322	Human Diseases	Immune diseases
98	ABC transporters	20 (1.13%)	439 (0.83%)	0.103131	0.349382	ko02010	Environmental Information Processing	Membrane transport
99	MAPK signaling pathway - fly	25 (1.41%)	573 (1.08%)	0.109106	0.365891	ko04013	Environmental Information Processing	Signal transduction
100	Non-alcoholic fatty liver disease (NAFLD)	28 (1.58%)	656 (1.24%)	0.114537	0.380263	ko04932	Human Diseases	Endocrine and metabolic diseases
