## Supplementary material for "Carotenoid-based immune response in sea cucumbers relies on newly identified coelomocytes – the carotenocytes": Table S7

### Sheet: PF vs HF (merge conditions)
Table S7. KEGG pathway enrichment analysis of the differential expression analysis between perivisceral fluid (PF) and hydrovascular fluid (HF). The analysis was done considering the samples of the two conditions (merged conditions), only considering control (CON) individuals, and only considering LPS-injected (LPS) individuals. Only the hundred most enriched pathways are shown. For each pathway,…
#	Pathway	DEGs genes with pathway annotation (957)	All genes with pathway annotation (53045)	Pvalue	Qvalue	Pathway ID	Level 1	Level 2
1	Proteoglycans in cancer	67 (7%)	1590 (3%)	2.10361e-10	6.45809e-08	ko05205	Human Diseases	Cancers: Overview
2	Hypertrophic cardiomyopathy (HCM)	36 (3.76%)	680 (1.28%)	1.4419e-08	2.21331e-06	ko05410	Human Diseases	Cardiovascular diseases
3	Dilated cardiomyopathy (DCM)	34 (3.55%)	656 (1.24%)	5.99293e-08	6.13277e-06	ko05414	Human Diseases	Cardiovascular diseases
4	PI3K-Akt signaling pathway	77 (8.05%)	2292 (4.32%)	1.72322e-07	1.32257e-05	ko04151	Environmental Information Processing	Signal transduction
5	Focal adhesion	75 (7.84%)	2269 (4.28%)	4.63747e-07	2.8474e-05	ko04510	Cellular Processes	Cellular community - eukaryotes
6	Protein digestion and absorption	27 (2.82%)	562 (1.06%)	5.47251e-06	0.00028001	ko04974	Organismal Systems	Digestive system
7	ECM-receptor interaction	79 (8.25%)	2702 (5.09%)	2.08352e-05	0.000839099	ko04512	Environmental Information Processing	Signaling molecules and interaction
8	Human papillomavirus infection	78 (8.15%)	2662 (5.02%)	2.18658e-05	0.000839099	ko05165	Human Diseases	Infectious diseases: Viral
9	Cell adhesion molecules (CAMs)	34 (3.55%)	871 (1.64%)	2.94361e-05	0.0010041	ko04514	Environmental Information Processing	Signaling molecules and interaction
10	MicroRNAs in cancer	63 (6.58%)	2085 (3.93%)	5.767e-05	0.00177047	ko05206	Human Diseases	Cancers: Overview
11	Adherens junction	35 (3.66%)	972 (1.83%)	0.000111656	0.00311622	ko04520	Cellular Processes	Cellular community - eukaryotes
12	AGE-RAGE signaling pathway in diabetic complications	18 (1.88%)	375 (0.71%)	0.000193418	0.00494828	ko04933	Human Diseases	Endocrine and metabolic diseases
13	Phagosome	38 (3.97%)	1128 (2.13%)	0.000220682	0.0052115	ko04145	Cellular Processes	Transport and catabolism
14	Maturity onset diabetes of the young	5 (0.52%)	33 (0.06%)	0.000295155	0.00647233	ko04950	Human Diseases	Endocrine and metabolic diseases
15	Renin secretion	16 (1.67%)	333 (0.63%)	0.000424059	0.00823163	ko04924	Organismal Systems	Endocrine system
16	Platelet activation	28 (2.93%)	768 (1.45%)	0.00042901	0.00823163	ko04611	Organismal Systems	Immune system
17	Tuberculosis	37 (3.87%)	1141 (2.15%)	0.000539674	0.00974588	ko05152	Human Diseases	Infectious diseases: Bacterial
18	Gastric cancer	33 (3.45%)	1010 (1.9%)	0.000927596	0.0158207	ko05226	Human Diseases	Cancers: Specific types
19	Salivary secretion	43 (4.49%)	1448 (2.73%)	0.00116737	0.0188622	ko04970	Organismal Systems	Digestive system
20	Amoebiasis	31 (3.24%)	950 (1.79%)	0.00133013	0.0204175	ko05146	Human Diseases	Infectious diseases: Parasitic
21	Pertussis	25 (2.61%)	714 (1.35%)	0.00147711	0.021594	ko05133	Human Diseases	Infectious diseases: Bacterial
22	TGF-beta signaling pathway	12 (1.25%)	250 (0.47%)	0.00214151	0.0298838	ko04350	Environmental Information Processing	Signal transduction
23	Salmonella infection	26 (2.72%)	780 (1.47%)	0.00235447	0.0304295	ko05132	Human Diseases	Infectious diseases: Bacterial
24	Insulin signaling pathway	24 (2.51%)	700 (1.32%)	0.00237885	0.0304295	ko04910	Organismal Systems	Endocrine system
25	Regulation of actin cytoskeleton	41 (4.28%)	1422 (2.68%)	0.00254159	0.0312107	ko04810	Cellular Processes	Cell motility
26	GnRH signaling pathway	15 (1.57%)	369 (0.7%)	0.00323179	0.0381599	ko04912	Organismal Systems	Endocrine system
27	Fat digestion and absorption	14 (1.46%)	344 (0.65%)	0.00430783	0.0489816	ko04975	Organismal Systems	Digestive system
28	Tight junction	30 (3.13%)	992 (1.87%)	0.0047134	0.0499408	ko04530	Cellular Processes	Cellular community - eukaryotes
29	Calcium signaling pathway	36 (3.76%)	1255 (2.37%)	0.00485956	0.0499408	ko04020	Environmental Information Processing	Signal transduction
30	Viral myocarditis	14 (1.46%)	349 (0.66%)	0.00488021	0.0499408	ko05416	Human Diseases	Cardiovascular diseases
31	Steroid hormone biosynthesis	13 (1.36%)	321 (0.61%)	0.00604932	0.0599078	ko00140	Metabolism	Lipid metabolism
32	C-type lectin receptor signaling pathway	22 (2.3%)	680 (1.28%)	0.00682793	0.0655054	ko04625	Organismal Systems	Immune system
33	Prion diseases	12 (1.25%)	291 (0.55%)	0.00711928	0.0662309	ko05020	Human Diseases	Neurodegenerative diseases
34	Pancreatic secretion	18 (1.88%)	523 (0.99%)	0.00751842	0.0671899	ko04972	Organismal Systems	Digestive system
35	Arrhythmogenic right ventricular cardiomyopathy (ARVC)	16 (1.67%)	445 (0.84%)	0.00766008	0.0671899	ko05412	Human Diseases	Cardiovascular diseases
36	Galactose metabolism	9 (0.94%)	197 (0.37%)	0.00995891	0.0849274	ko00052	Metabolism	Carbohydrate metabolism
37	Retinol metabolism	14 (1.46%)	386 (0.73%)	0.0112767	0.0935662	ko00830	Metabolism	Metabolism of cofactors and vitamins
38	Pentose and glucuronate interconversions	11 (1.15%)	276 (0.52%)	0.0123049	0.0994106	ko00040	Metabolism	Carbohydrate metabolism
39	Cholesterol metabolism	16 (1.67%)	479 (0.9%)	0.0145889	0.114841	ko04979	Organismal Systems	Digestive system
40	Signaling pathways regulating pluripotency of stem cells	16 (1.67%)	481 (0.91%)	0.0151124	0.115988	ko04550	Cellular Processes	Cellular community - eukaryotes
41	Cholinergic synapse	13 (1.36%)	363 (0.68%)	0.0156756	0.117376	ko04725	Organismal Systems	Nervous system
42	Estrogen signaling pathway	16 (1.67%)	485 (0.91%)	0.0162031	0.118437	ko04915	Organismal Systems	Endocrine system
43	Rap1 signaling pathway	34 (3.55%)	1275 (2.4%)	0.016649	0.118866	ko04015	Environmental Information Processing	Signal transduction
44	Nicotine addiction	7 (0.73%)	146 (0.28%)	0.0171213	0.119324	ko05033	Human Diseases	Substance dependence
45	Vasopressin-regulated water reabsorption	8 (0.84%)	181 (0.34%)	0.0175289	0.119324	ko04962	Organismal Systems	Excretory system
46	Insulin resistance	19 (1.99%)	617 (1.16%)	0.0180959	0.119324	ko04931	Human Diseases	Endocrine and metabolic diseases
47	Shigellosis	43 (4.49%)	1703 (3.21%)	0.0182679	0.119324	ko05131	Human Diseases	Infectious diseases: Bacterial
48	Parathyroid hormone synthesis, secretion and action	16 (1.67%)	496 (0.94%)	0.019517	0.124827	ko04928	Organismal Systems	Endocrine system
49	Complement and coagulation cascades	13 (1.36%)	376 (0.71%)	0.0202697	0.126996	ko04610	Organismal Systems	Immune system
50	Axon guidance	31 (3.24%)	1160 (2.19%)	0.0209286	0.128502	ko04360	Organismal Systems	Development
51	Pathogenic Escherichia coli infection	46 (4.81%)	1887 (3.56%)	0.0256847	0.154612	ko05130	Human Diseases	Infectious diseases: Bacterial
52	Cardiac muscle contraction	13 (1.36%)	392 (0.74%)	0.0272267	0.160742	ko04260	Organismal Systems	Circulatory system
53	Oxytocin signaling pathway	26 (2.72%)	969 (1.83%)	0.0309665	0.176093	ko04921	Organismal Systems	Endocrine system
54	Legionellosis	19 (1.99%)	656 (1.24%)	0.0311919	0.176093	ko05134	Human Diseases	Infectious diseases: Bacterial
55	Vitamin digestion and absorption	11 (1.15%)	319 (0.6%)	0.0315477	0.176093	ko04977	Organismal Systems	Digestive system
56	Leishmaniasis	11 (1.15%)	323 (0.61%)	0.0340543	0.186691	ko05140	Human Diseases	Infectious diseases: Parasitic
57	Bladder cancer	9 (0.94%)	247 (0.47%)	0.036464	0.196394	ko05219	Human Diseases	Cancers: Specific types
58	Longevity regulating pathway - multiple species	8 (0.84%)	215 (0.41%)	0.0423757	0.222684	ko04213	Organismal Systems	Aging
59	Bile secretion	9 (0.94%)	255 (0.48%)	0.0431551	0.222684	ko04976	Organismal Systems	Digestive system
60	Osteoclast differentiation	12 (1.25%)	379 (0.71%)	0.0442034	0.222684	ko04380	Organismal Systems	Development
61	Breast cancer	19 (1.99%)	684 (1.29%)	0.0442466	0.222684	ko05224	Human Diseases	Cancers: Specific types
62	Ovarian steroidogenesis	8 (0.84%)	219 (0.41%)	0.0463286	0.229402	ko04913	Organismal Systems	Endocrine system
63	Folate biosynthesis	8 (0.84%)	221 (0.42%)	0.0483925	0.235817	ko00790	Metabolism	Metabolism of cofactors and vitamins
64	Renin-angiotensin system	5 (0.52%)	110 (0.21%)	0.0494559	0.237234	ko04614	Organismal Systems	Endocrine system
65	Pathways in cancer	54 (5.64%)	2376 (4.48%)	0.0504722	0.23742	ko05200	Human Diseases	Cancers: Overview
66	Gap junction	14 (1.46%)	474 (0.89%)	0.0510415	0.23742	ko04540	Cellular Processes	Cellular community - eukaryotes
67	Prolactin signaling pathway	8 (0.84%)	225 (0.42%)	0.0526971	0.239683	ko04917	Organismal Systems	Endocrine system
68	Thyroid hormone signaling pathway	21 (2.19%)	791 (1.49%)	0.0530894	0.239683	ko04919	Organismal Systems	Endocrine system
69	Systemic lupus erythematosus	7 (0.73%)	188 (0.35%)	0.055252	0.245832	ko05322	Human Diseases	Immune diseases
70	Fructose and mannose metabolism	7 (0.73%)	191 (0.36%)	0.0591363	0.259355	ko00051	Metabolism	Carbohydrate metabolism
71	Chemical carcinogenesis - DNA adducts	13 (1.36%)	446 (0.84%)	0.0634751	0.274463	ko05204	Human Diseases	Cancers: Overview
72	Relaxin signaling pathway	19 (1.99%)	727 (1.37%)	0.0713174	0.30409	ko04926	Organismal Systems	Endocrine system
73	Thyroid cancer	6 (0.63%)	165 (0.31%)	0.0794544	0.334144	ko05216	Human Diseases	Cancers: Specific types
74	Primary bile acid biosynthesis	4 (0.42%)	91 (0.17%)	0.0827318	0.343225	ko00120	Metabolism	Lipid metabolism
75	Apoptosis - fly	12 (1.25%)	427 (0.8%)	0.0889501	0.364102	ko04214	Cellular Processes	Cell growth and death
76	Drug metabolism - other enzymes	11 (1.15%)	385 (0.73%)	0.092026	0.371737	ko00983	Metabolism	Xenobiotics biodegradation and metabolism
77	GABAergic synapse	10 (1.04%)	343 (0.65%)	0.0948695	0.374289	ko04727	Organismal Systems	Nervous system
78	Sphingolipid metabolism	13 (1.36%)	478 (0.9%)	0.0956624	0.374289	ko00600	Metabolism	Lipid metabolism
79	Bacterial invasion of epithelial cells	13 (1.36%)	479 (0.9%)	0.0968047	0.374289	ko05100	Human Diseases	Infectious diseases: Bacterial
80	HIF-1 signaling pathway	13 (1.36%)	480 (0.9%)	0.0979553	0.374289	ko04066	Environmental Information Processing	Signal transduction
81	MAPK signaling pathway - fly	15 (1.57%)	573 (1.08%)	0.0990875	0.374289	ko04013	Environmental Information Processing	Signal transduction
82	Amyotrophic lateral sclerosis (ALS)	10 (1.04%)	347 (0.65%)	0.100367	0.374289	ko05014	Human Diseases	Neurodegenerative diseases
83	Neomycin, kanamycin and gentamicin biosynthesis	1 (0.1%)	6 (0.01%)	0.103486	0.374289	ko00524	Metabolism	Biosynthesis of other secondary metabolites
84	Hippo signaling pathway - multiple species	4 (0.42%)	99 (0.19%)	0.104532	0.374289	ko04392	Environmental Information Processing	Signal transduction
85	Longevity regulating pathway - worm	12 (1.25%)	440 (0.83%)	0.104645	0.374289	ko04212	Organismal Systems	Aging
86	Hematopoietic cell lineage	9 (0.94%)	306 (0.58%)	0.10485	0.374289	ko04640	Organismal Systems	Immune system
87	Fluid shear stress and atherosclerosis	15 (1.57%)	587 (1.11%)	0.114614	0.400281	ko05418	Human Diseases	Cardiovascular diseases
88	Phototransduction - fly	6 (0.63%)	183 (0.34%)	0.115086	0.400281	ko04745	Organismal Systems	Sensory system
89	Inflammatory mediator regulation of TRP channels	11 (1.15%)	403 (0.76%)	0.116043	0.400281	ko04750	Organismal Systems	Sensory system
90	Long-term depression	8 (0.84%)	272 (0.51%)	0.121399	0.407045	ko04730	Organismal Systems	Nervous system
91	Ras signaling pathway	24 (2.51%)	1027 (1.94%)	0.121709	0.407045	ko04014	Environmental Information Processing	Signal transduction
92	Ether lipid metabolism	9 (0.94%)	318 (0.6%)	0.124259	0.407045	ko00565	Metabolism	Lipid metabolism
93	Long-term potentiation	7 (0.73%)	230 (0.43%)	0.124481	0.407045	ko04720	Organismal Systems	Nervous system
94	Steroid biosynthesis	4 (0.42%)	106 (0.2%)	0.125515	0.407045	ko00100	Metabolism	Lipid metabolism
95	Drug metabolism - cytochrome P450	9 (0.94%)	319 (0.6%)	0.125959	0.407045	ko00982	Metabolism	Xenobiotics biodegradation and metabolism
96	Amphetamine addiction	8 (0.84%)	276 (0.52%)	0.128766	0.411784	ko05031	Human Diseases	Substance dependence
97	Hippo signaling pathway - fly	13 (1.36%)	507 (0.96%)	0.132141	0.41822	ko04391	Environmental Information Processing	Signal transduction
98	Polyketide sugar unit biosynthesis	1 (0.1%)	8 (0.02%)	0.135546	0.42462	ko00523	Metabolism	Metabolism of terpenoids and polyketides
99	Wnt signaling pathway	18 (1.88%)	750 (1.41%)	0.137486	0.425757	ko04310	Environmental Information Processing	Signal transduction
100	Linoleic acid metabolism	5 (0.52%)	151 (0.28%)	0.138683	0.425757	ko00591	Metabolism	Lipid metabolism

### Sheet: PF_CON vs HF_CON
#	Pathway	DEGs genes with pathway annotation (91)	All genes with pathway annotation (53045)	Pvalue	Qvalue	Pathway ID	Level 1	Level 2
1	NF-kappa B signaling pathway	7 (7.69%)	584 (1.1%)	6.88962e-05	0.0124727	ko04064	Environmental Information Processing	Signal transduction
2	HIF-1 signaling pathway	6 (6.59%)	480 (0.9%)	0.000185297	0.0124727	ko04066	Environmental Information Processing	Signal transduction
3	Estrogen signaling pathway	6 (6.59%)	485 (0.91%)	0.000195907	0.0124727	ko04915	Organismal Systems	Endocrine system
4	GnRH signaling pathway	5 (5.49%)	369 (0.7%)	0.000451712	0.0215693	ko04912	Organismal Systems	Endocrine system
5	Tuberculosis	8 (8.79%)	1141 (2.15%)	0.000787114	0.0300678	ko05152	Human Diseases	Infectious diseases: Bacterial
6	Necroptosis	8 (8.79%)	1244 (2.35%)	0.00136525	0.0434604	ko04217	Cellular Processes	Cell growth and death
7	Parathyroid hormone synthesis, secretion and action	5 (5.49%)	496 (0.94%)	0.00168426	0.0459563	ko04928	Organismal Systems	Endocrine system
8	Cholinergic synapse	4 (4.4%)	363 (0.68%)	0.00361109	0.0862149	ko04725	Organismal Systems	Nervous system
9	Antigen processing and presentation	3 (3.3%)	214 (0.4%)	0.00606022	0.128611	ko04612	Organismal Systems	Immune system
10	Pancreatic secretion	4 (4.4%)	523 (0.99%)	0.012727	0.235332	ko04972	Organismal Systems	Digestive system
11	Axon guidance	6 (6.59%)	1160 (2.19%)	0.014952	0.235332	ko04360	Organismal Systems	Development
12	Progesterone-mediated oocyte maturation	3 (3.3%)	307 (0.58%)	0.0160383	0.235332	ko04914	Organismal Systems	Endocrine system
13	Toll-like receptor signaling pathway	4 (4.4%)	569 (1.07%)	0.0168258	0.235332	ko04620	Organismal Systems	Immune system
14	Cell adhesion molecules (CAMs)	5 (5.49%)	871 (1.64%)	0.0172495	0.235332	ko04514	Environmental Information Processing	Signaling molecules and interaction
15	Fluid shear stress and atherosclerosis	4 (4.4%)	587 (1.11%)	0.0186303	0.236912	ko05418	Human Diseases	Cardiovascular diseases
16	Renin secretion	3 (3.3%)	333 (0.63%)	0.019846	0.236912	ko04924	Organismal Systems	Endocrine system
17	Adherens junction	5 (5.49%)	972 (1.83%)	0.0261705	0.294033	ko04520	Cellular Processes	Cellular community - eukaryotes
18	Transcriptional misregulation in cancer	4 (4.4%)	677 (1.28%)	0.0294276	0.309103	ko05202	Human Diseases	Cancers: Overview
19	Ras signaling pathway	5 (5.49%)	1027 (1.94%)	0.0320799	0.309103	ko04014	Environmental Information Processing	Signal transduction
20	Inflammatory mediator regulation of TRP channels	3 (3.3%)	403 (0.76%)	0.0323668	0.309103	ko04750	Organismal Systems	Sensory system
21	Vasopressin-regulated water reabsorption	2 (2.2%)	181 (0.34%)	0.0388966	0.327351	ko04962	Organismal Systems	Excretory system
22	Phototransduction - fly	2 (2.2%)	183 (0.34%)	0.0396765	0.327351	ko04745	Organismal Systems	Sensory system
23	Prostate cancer	3 (3.3%)	445 (0.84%)	0.0414542	0.327351	ko05215	Human Diseases	Cancers: Specific types
24	Systemic lupus erythematosus	2 (2.2%)	188 (0.35%)	0.0416521	0.327351	ko05322	Human Diseases	Immune diseases
25	Cushing syndrome	3 (3.3%)	451 (0.85%)	0.042847	0.327351	ko04934	Human Diseases	Endocrine and metabolic diseases
26	Salmonella infection	4 (4.4%)	780 (1.47%)	0.0455543	0.334649	ko05132	Human Diseases	Infectious diseases: Bacterial
27	Th17 cell differentiation	2 (2.2%)	205 (0.39%)	0.048637	0.342886	ko04659	Organismal Systems	Immune system
28	Kaposi sarcoma-associated herpesvirus infection	4 (4.4%)	812 (1.53%)	0.0513974	0.342886	ko05167	Human Diseases	Infectious diseases: Viral
29	Cortisol synthesis and secretion	2 (2.2%)	213 (0.4%)	0.0520612	0.342886	ko04927	Organismal Systems	Endocrine system
30	Proteoglycans in cancer	6 (6.59%)	1590 (3%)	0.0559826	0.353372	ko05205	Human Diseases	Cancers: Overview
31	Prolactin signaling pathway	2 (2.2%)	225 (0.42%)	0.0573536	0.353372	ko04917	Organismal Systems	Endocrine system
32	Long-term potentiation	2 (2.2%)	230 (0.43%)	0.0596121	0.35581	ko04720	Organismal Systems	Nervous system
33	Rap1 signaling pathway	5 (5.49%)	1275 (2.4%)	0.0685971	0.3887	ko04015	Environmental Information Processing	Signal transduction
34	Bile secretion	2 (2.2%)	255 (0.48%)	0.0713468	0.3887	ko04976	Organismal Systems	Digestive system
35	Olfactory transduction	2 (2.2%)	258 (0.49%)	0.072802	0.3887	ko04740	Organismal Systems	Sensory system
36	Caffeine metabolism	1 (1.1%)	46 (0.09%)	0.0759743	0.3887	ko00232	Metabolism	Biosynthesis of other secondary metabolites
37	MAPK signaling pathway - fly	3 (3.3%)	573 (1.08%)	0.0760388	0.3887	ko04013	Environmental Information Processing	Signal transduction
38	Toxoplasmosis	3 (3.3%)	580 (1.09%)	0.0782103	0.3887	ko05145	Human Diseases	Infectious diseases: Parasitic
39	Protein processing in endoplasmic reticulum	4 (4.4%)	943 (1.78%)	0.079368	0.3887	ko04141	Genetic Information Processing	Folding, sorting and degradation
40	Mitophagy - animal	2 (2.2%)	285 (0.54%)	0.0863164	0.402764	ko04137	Cellular Processes	Transport and catabolism
41	Aldosterone synthesis and secretion	2 (2.2%)	291 (0.55%)	0.0894157	0.402764	ko04925	Organismal Systems	Endocrine system
42	Prion diseases	2 (2.2%)	291 (0.55%)	0.0894157	0.402764	ko05020	Human Diseases	Neurodegenerative diseases
43	Endocytosis	5 (5.49%)	1388 (2.62%)	0.0906745	0.402764	ko04144	Cellular Processes	Transport and catabolism
44	Salivary secretion	5 (5.49%)	1448 (2.73%)	0.103737	0.424989	ko04970	Organismal Systems	Digestive system
45	Glucagon signaling pathway	2 (2.2%)	321 (0.61%)	0.105385	0.424989	ko04922	Organismal Systems	Endocrine system
46	Phosphatidylinositol signaling system	2 (2.2%)	325 (0.61%)	0.10757	0.424989	ko04070	Environmental Information Processing	Signal transduction
47	Rheumatoid arthritis	2 (2.2%)	330 (0.62%)	0.110318	0.424989	ko05323	Human Diseases	Immune diseases
48	C-type lectin receptor signaling pathway	3 (3.3%)	680 (1.28%)	0.112042	0.424989	ko04625	Organismal Systems	Immune system
49	ErbB signaling pathway	2 (2.2%)	337 (0.64%)	0.114196	0.424989	ko04012	Environmental Information Processing	Signal transduction
50	Adrenergic signaling in cardiomyocytes	3 (3.3%)	692 (1.3%)	0.116429	0.424989	ko04261	Organismal Systems	Circulatory system
51	GABAergic synapse	2 (2.2%)	343 (0.65%)	0.117549	0.424989	ko04727	Organismal Systems	Nervous system
52	Fat digestion and absorption	2 (2.2%)	344 (0.65%)	0.11811	0.424989	ko04975	Organismal Systems	Digestive system
53	Amyotrophic lateral sclerosis (ALS)	2 (2.2%)	347 (0.65%)	0.119797	0.424989	ko05014	Human Diseases	Neurodegenerative diseases
54	MAPK signaling pathway	4 (4.4%)	1099 (2.07%)	0.120647	0.424989	ko04010	Environmental Information Processing	Signal transduction
55	TNF signaling pathway	3 (3.3%)	708 (1.33%)	0.122379	0.424989	ko04668	Environmental Information Processing	Signal transduction
56	Staphylococcus aureus infection	2 (2.2%)	367 (0.69%)	0.131197	0.43979	ko05150	Human Diseases	Infectious diseases: Bacterial
57	AGE-RAGE signaling pathway in diabetic complications	2 (2.2%)	375 (0.71%)	0.135826	0.43979	ko04933	Human Diseases	Endocrine and metabolic diseases
58	Complement and coagulation cascades	2 (2.2%)	376 (0.71%)	0.136407	0.43979	ko04610	Organismal Systems	Immune system
59	Apoptosis	4 (4.4%)	1155 (2.18%)	0.13736	0.43979	ko04210	Cellular Processes	Cell growth and death
60	Osteoclast differentiation	2 (2.2%)	379 (0.71%)	0.138154	0.43979	ko04380	Organismal Systems	Development
61	Oocyte meiosis	2 (2.2%)	395 (0.74%)	0.147553	0.45398	ko04114	Cellular Processes	Cell growth and death
62	p53 signaling pathway	2 (2.2%)	401 (0.76%)	0.151111	0.45398	ko04115	Cellular Processes	Cell growth and death
63	Apoptosis - multiple species	2 (2.2%)	402 (0.76%)	0.151706	0.45398	ko04215	Cellular Processes	Cell growth and death
64	NOD-like receptor signaling pathway	5 (5.49%)	1643 (3.1%)	0.152119	0.45398	ko04621	Organismal Systems	Immune system
65	Dopaminergic synapse	2 (2.2%)	413 (0.78%)	0.158278	0.465095	ko04728	Organismal Systems	Nervous system
66	Apoptosis - fly	2 (2.2%)	427 (0.8%)	0.16672	0.469774	ko04214	Cellular Processes	Cell growth and death
67	Calcium signaling pathway	4 (4.4%)	1255 (2.37%)	0.169357	0.469774	ko04020	Environmental Information Processing	Signal transduction
68	Purine metabolism	2 (2.2%)	434 (0.82%)	0.17097	0.469774	ko00230	Metabolism	Nucleotide metabolism
69	ABC transporters	2 (2.2%)	439 (0.83%)	0.174017	0.469774	ko02010	Environmental Information Processing	Membrane transport
70	Longevity regulating pathway - worm	2 (2.2%)	440 (0.83%)	0.174628	0.469774	ko04212	Organismal Systems	Aging
71	Base excision repair	2 (2.2%)	440 (0.83%)	0.174628	0.469774	ko03410	Genetic Information Processing	Replication and repair
72	Gastric acid secretion	2 (2.2%)	451 (0.85%)	0.181367	0.481125	ko04971	Organismal Systems	Digestive system
73	EGFR tyrosine kinase inhibitor resistance	2 (2.2%)	463 (0.87%)	0.188762	0.493885	ko01521	Human Diseases	Drug resistance: Antineoplastic
74	Hepatocellular carcinoma	3 (3.3%)	887 (1.67%)	0.195473	0.497339	ko05225	Human Diseases	Cancers: Specific types
75	Gap junction	2 (2.2%)	474 (0.89%)	0.195578	0.497339	ko04540	Cellular Processes	Cellular community - eukaryotes
76	Cholesterol metabolism	2 (2.2%)	479 (0.9%)	0.198687	0.497339	ko04979	Organismal Systems	Digestive system
77	PI3K-Akt signaling pathway	6 (6.59%)	2292 (4.32%)	0.200498	0.497339	ko04151	Environmental Information Processing	Signal transduction
78	Neurotrophin signaling pathway	2 (2.2%)	497 (0.94%)	0.209928	0.514054	ko04722	Organismal Systems	Nervous system
79	Small cell lung cancer	2 (2.2%)	515 (0.97%)	0.221233	0.53313	ko05222	Human Diseases	Cancers: Specific types
80	Pathways in cancer	6 (6.59%)	2376 (4.48%)	0.223301	0.53313	ko05200	Human Diseases	Cancers: Overview
81	IL-17 signaling pathway	2 (2.2%)	524 (0.99%)	0.226906	0.535049	ko04657	Organismal Systems	Immune system
82	Oxytocin signaling pathway	3 (3.3%)	969 (1.83%)	0.231962	0.538571	ko04921	Organismal Systems	Endocrine system
83	Sphingolipid signaling pathway	2 (2.2%)	536 (1.01%)	0.234486	0.538571	ko04071	Environmental Information Processing	Signal transduction
84	Ribosome	2 (2.2%)	550 (1.04%)	0.243348	0.538571	ko03010	Genetic Information Processing	Translation
85	Hepatitis B	3 (3.3%)	998 (1.88%)	0.245166	0.538571	ko05161	Human Diseases	Infectious diseases: Viral
86	Other glycan degradation	1 (1.1%)	164 (0.31%)	0.245743	0.538571	ko00511	Metabolism	Glycan biosynthesis and metabolism
87	Endocrine resistance	2 (2.2%)	558 (1.05%)	0.24842	0.538571	ko01522	Human Diseases	Drug resistance: Antineoplastic
88	Gastric cancer	3 (3.3%)	1010 (1.9%)	0.250667	0.538571	ko05226	Human Diseases	Cancers: Specific types
89	Protein digestion and absorption	2 (2.2%)	562 (1.06%)	0.250957	0.538571	ko04974	Organismal Systems	Digestive system
90	Circadian entrainment	2 (2.2%)	582 (1.1%)	0.263655	0.548006	ko04713	Organismal Systems	Environmental adaptation
91	Chemokine signaling pathway	2 (2.2%)	585 (1.1%)	0.26556	0.548006	ko04062	Organismal Systems	Immune system
92	Hedgehog signaling pathway	1 (1.1%)	180 (0.34%)	0.266247	0.548006	ko04340	Environmental Information Processing	Signal transduction
93	Human T-cell leukemia virus 1 infection	2 (2.2%)	587 (1.11%)	0.26683	0.548006	ko05166	Human Diseases	Infectious diseases: Viral
94	Platinum drug resistance	2 (2.2%)	601 (1.13%)	0.275722	0.560244	ko01524	Human Diseases	Drug resistance: Antineoplastic
95	Fructose and mannose metabolism	1 (1.1%)	191 (0.36%)	0.280023	0.562993	ko00051	Metabolism	Carbohydrate metabolism
96	Insulin resistance	2 (2.2%)	617 (1.16%)	0.285879	0.565968	ko04931	Human Diseases	Endocrine and metabolic diseases
97	Galactose metabolism	1 (1.1%)	197 (0.37%)	0.287429	0.565968	ko00052	Metabolism	Carbohydrate metabolism
98	Autophagy - animal	2 (2.2%)	641 (1.21%)	0.301089	0.565976	ko04140	Cellular Processes	Transport and catabolism
99	Longevity regulating pathway - multiple species	1 (1.1%)	215 (0.41%)	0.309198	0.565976	ko04213	Organismal Systems	Aging
100	Legionellosis	2 (2.2%)	656 (1.24%)	0.310571	0.565976	ko05134	Human Diseases	Infectious diseases: Bacterial

### Sheet: PF_LPS vs PF_LPS
#	Pathway	DEGs genes with pathway annotation (1050)	All genes with pathway annotation (53045)	Pvalue	Qvalue	Pathway ID	Level 1	Level 2
1	Adherens junction	44 (4.19%)	972 (1.83%)	4.92233e-07	0.000149639	ko04520	Cellular Processes	Cellular community - eukaryotes
2	Maturity onset diabetes of the young	7 (0.67%)	33 (0.06%)	3.18122e-06	0.000483546	ko04950	Human Diseases	Endocrine and metabolic diseases
3	Human papillomavirus infection	85 (8.1%)	2662 (5.02%)	1.23229e-05	0.00124872	ko05165	Human Diseases	Infectious diseases: Viral
4	Hypertrophic cardiomyopathy (HCM)	31 (2.95%)	680 (1.28%)	2.02812e-05	0.00154137	ko05410	Human Diseases	Cardiovascular diseases
5	MicroRNAs in cancer	68 (6.48%)	2085 (3.93%)	4.93028e-05	0.00299761	ko05206	Human Diseases	Cancers: Overview
6	Dilated cardiomyopathy (DCM)	29 (2.76%)	656 (1.24%)	6.36587e-05	0.00322537	ko05414	Human Diseases	Cardiovascular diseases
7	Cell adhesion molecules (CAMs)	35 (3.33%)	871 (1.64%)	8.03896e-05	0.0034912	ko04514	Environmental Information Processing	Signaling molecules and interaction
8	Proteoglycans in cancer	54 (5.14%)	1590 (3%)	0.000107243	0.00399352	ko05205	Human Diseases	Cancers: Overview
9	Focal adhesion	71 (6.76%)	2269 (4.28%)	0.000118229	0.00399352	ko04510	Cellular Processes	Cellular community - eukaryotes
10	Bile secretion	14 (1.33%)	255 (0.48%)	0.000632429	0.0192259	ko04976	Organismal Systems	Digestive system
11	Insulin signaling pathway	27 (2.57%)	700 (1.32%)	0.000919416	0.0254093	ko04910	Organismal Systems	Endocrine system
12	PI3K-Akt signaling pathway	67 (6.38%)	2292 (4.32%)	0.00109897	0.0278405	ko04151	Environmental Information Processing	Signal transduction
13	Pentose and glucuronate interconversions	14 (1.33%)	276 (0.52%)	0.00135057	0.0315826	ko00040	Metabolism	Carbohydrate metabolism
14	TGF-beta signaling pathway	13 (1.24%)	250 (0.47%)	0.00158535	0.0344247	ko04350	Environmental Information Processing	Signal transduction
15	Retinol metabolism	17 (1.62%)	386 (0.73%)	0.00202832	0.0370182	ko00830	Metabolism	Metabolism of cofactors and vitamins
16	Galactose metabolism	11 (1.05%)	197 (0.37%)	0.00203427	0.0370182	ko00052	Metabolism	Carbohydrate metabolism
17	Steroid hormone biosynthesis	15 (1.43%)	321 (0.61%)	0.0020701	0.0370182	ko00140	Metabolism	Lipid metabolism
18	ECM-receptor interaction	75 (7.14%)	2702 (5.09%)	0.00223901	0.0378143	ko04512	Environmental Information Processing	Signaling molecules and interaction
19	Nicotine addiction	9 (0.86%)	146 (0.28%)	0.00261692	0.0418707	ko05033	Human Diseases	Substance dependence
20	Renin secretion	15 (1.43%)	333 (0.63%)	0.00292898	0.0445206	ko04924	Organismal Systems	Endocrine system
21	Insulin resistance	23 (2.19%)	617 (1.16%)	0.00322349	0.0466639	ko04931	Human Diseases	Endocrine and metabolic diseases
22	Folate biosynthesis	11 (1.05%)	221 (0.42%)	0.00487445	0.0622045	ko00790	Metabolism	Metabolism of cofactors and vitamins
23	Pertussis	25 (2.38%)	714 (1.35%)	0.00487727	0.0622045	ko05133	Human Diseases	Infectious diseases: Bacterial
24	Fructose and mannose metabolism	10 (0.95%)	191 (0.36%)	0.00501602	0.0622045	ko00051	Metabolism	Carbohydrate metabolism
25	Parathyroid hormone synthesis, secretion and action	19 (1.81%)	496 (0.94%)	0.00528341	0.0622045	ko04928	Organismal Systems	Endocrine system
26	NOD-like receptor signaling pathway	48 (4.57%)	1643 (3.1%)	0.00532012	0.0622045	ko04621	Organismal Systems	Immune system
27	Gastric cancer	32 (3.05%)	1010 (1.9%)	0.00695137	0.0782673	ko05226	Human Diseases	Cancers: Specific types
28	Salmonella infection	26 (2.48%)	780 (1.47%)	0.00766761	0.0805363	ko05132	Human Diseases	Infectious diseases: Bacterial
29	Primary immunodeficiency	5 (0.48%)	62 (0.12%)	0.00768274	0.0805363	ko05340	Human Diseases	Immune diseases
30	Chemical carcinogenesis - DNA adducts	17 (1.62%)	446 (0.84%)	0.00841197	0.0852413	ko05204	Human Diseases	Cancers: Overview
31	Complement and coagulation cascades	15 (1.43%)	376 (0.71%)	0.00870373	0.0853527	ko04610	Organismal Systems	Immune system
32	Shigellosis	48 (4.57%)	1703 (3.21%)	0.00995497	0.0945722	ko05131	Human Diseases	Infectious diseases: Bacterial
33	Vasopressin-regulated water reabsorption	9 (0.86%)	181 (0.34%)	0.0104015	0.0958195	ko04962	Organismal Systems	Excretory system
34	Th1 and Th2 cell differentiation	15 (1.43%)	391 (0.74%)	0.0121116	0.108292	ko04658	Organismal Systems	Immune system
35	Systemic lupus erythematosus	9 (0.86%)	188 (0.35%)	0.0130803	0.113612	ko05322	Human Diseases	Immune diseases
36	Amoebiasis	29 (2.76%)	950 (1.79%)	0.0155429	0.130195	ko05146	Human Diseases	Infectious diseases: Parasitic
37	Wnt signaling pathway	24 (2.29%)	750 (1.41%)	0.0158461	0.130195	ko04310	Environmental Information Processing	Signal transduction
38	Calcium signaling pathway	36 (3.43%)	1255 (2.37%)	0.0184158	0.147327	ko04020	Environmental Information Processing	Signal transduction
39	Breast cancer	22 (2.1%)	684 (1.29%)	0.0192358	0.149941	ko05224	Human Diseases	Cancers: Specific types
40	Long-term depression	11 (1.05%)	272 (0.51%)	0.0206237	0.15674	ko04730	Organismal Systems	Nervous system
41	Salivary secretion	40 (3.81%)	1448 (2.73%)	0.02316	0.171723	ko04970	Organismal Systems	Digestive system
42	Cardiac muscle contraction	14 (1.33%)	392 (0.74%)	0.0257896	0.186668	ko04260	Organismal Systems	Circulatory system
43	Metabolism of xenobiotics by cytochrome P450	13 (1.24%)	361 (0.68%)	0.0291743	0.206255	ko00980	Metabolism	Xenobiotics biodegradation and metabolism
44	Signaling pathways regulating pluripotency of stem cells	16 (1.52%)	481 (0.91%)	0.0319294	0.219835	ko04550	Cellular Processes	Cellular community - eukaryotes
45	Protein digestion and absorption	18 (1.71%)	562 (1.06%)	0.0329984	0.219835	ko04974	Organismal Systems	Digestive system
46	GnRH signaling pathway	13 (1.24%)	369 (0.7%)	0.0338919	0.219835	ko04912	Organismal Systems	Endocrine system
47	Olfactory transduction	10 (0.95%)	258 (0.49%)	0.0339876	0.219835	ko04740	Organismal Systems	Sensory system
48	Legionellosis	20 (1.9%)	656 (1.24%)	0.0396727	0.251261	ko05134	Human Diseases	Infectious diseases: Bacterial
49	Amyotrophic lateral sclerosis (ALS)	12 (1.14%)	347 (0.65%)	0.0453642	0.281443	ko05014	Human Diseases	Neurodegenerative diseases
50	Hippo signaling pathway - multiple species	5 (0.48%)	99 (0.19%)	0.0471588	0.282685	ko04392	Environmental Information Processing	Signal transduction
51	Hippo signaling pathway - fly	16 (1.52%)	507 (0.96%)	0.0474242	0.282685	ko04391	Environmental Information Processing	Signal transduction
52	Tuberculosis	31 (2.95%)	1141 (2.15%)	0.0496451	0.290233	ko05152	Human Diseases	Infectious diseases: Bacterial
53	C-type lectin receptor signaling pathway	20 (1.9%)	680 (1.28%)	0.0535456	0.30713	ko04625	Organismal Systems	Immune system
54	Endocrine resistance	17 (1.62%)	558 (1.05%)	0.0547929	0.308464	ko01522	Human Diseases	Drug resistance: Antineoplastic
55	Mineral absorption	9 (0.86%)	246 (0.46%)	0.0575919	0.31474	ko04978	Organismal Systems	Digestive system
56	Regulation of actin cytoskeleton	37 (3.52%)	1422 (2.68%)	0.0579784	0.31474	ko04810	Cellular Processes	Cell motility
57	Staphylococcus aureus infection	12 (1.14%)	367 (0.69%)	0.0636064	0.339234	ko05150	Human Diseases	Infectious diseases: Bacterial
58	Cushing syndrome	14 (1.33%)	451 (0.85%)	0.0674292	0.350044	ko04934	Human Diseases	Endocrine and metabolic diseases
59	Renin-angiotensin system	5 (0.48%)	110 (0.21%)	0.0679362	0.350044	ko04614	Organismal Systems	Endocrine system
60	Oxytocin signaling pathway	26 (2.48%)	969 (1.83%)	0.0754308	0.382183	ko04921	Organismal Systems	Endocrine system
61	Hippo signaling pathway	15 (1.43%)	504 (0.95%)	0.0791805	0.394605	ko04390	Environmental Information Processing	Signal transduction
62	Glycerolipid metabolism	10 (0.95%)	304 (0.57%)	0.0824726	0.399483	ko00561	Metabolism	Lipid metabolism
63	Fat digestion and absorption	11 (1.05%)	344 (0.65%)	0.0827876	0.399483	ko04975	Organismal Systems	Digestive system
64	Long-term potentiation	8 (0.76%)	230 (0.43%)	0.0884665	0.417137	ko04720	Organismal Systems	Nervous system
65	Viral myocarditis	11 (1.05%)	349 (0.66%)	0.0893363	0.417137	ko05416	Human Diseases	Cardiovascular diseases
66	Malaria	5 (0.48%)	120 (0.23%)	0.0905627	0.417137	ko05144	Human Diseases	Infectious diseases: Parasitic
67	Tight junction	26 (2.48%)	992 (1.87%)	0.0924859	0.41725	ko04530	Cellular Processes	Cellular community - eukaryotes
68	Vascular smooth muscle contraction	20 (1.9%)	732 (1.38%)	0.094604	0.41725	ko04270	Organismal Systems	Circulatory system
69	Phagosome	29 (2.76%)	1128 (2.13%)	0.0947047	0.41725	ko04145	Cellular Processes	Transport and catabolism
70	Drug metabolism - cytochrome P450	10 (0.95%)	319 (0.6%)	0.104481	0.4474	ko00982	Metabolism	Xenobiotics biodegradation and metabolism
71	p53 signaling pathway	12 (1.14%)	401 (0.76%)	0.104492	0.4474	ko04115	Cellular Processes	Cell growth and death
72	Primary bile acid biosynthesis	4 (0.38%)	91 (0.17%)	0.10681	0.450976	ko00120	Metabolism	Lipid metabolism
73	Thyroid hormone signaling pathway	21 (2%)	791 (1.49%)	0.109617	0.456489	ko04919	Organismal Systems	Endocrine system
74	Glycerophospholipid metabolism	12 (1.14%)	406 (0.77%)	0.111576	0.458365	ko00564	Metabolism	Lipid metabolism
75	Th17 cell differentiation	7 (0.67%)	205 (0.39%)	0.114297	0.463283	ko04659	Organismal Systems	Immune system
76	Arginine and proline metabolism	8 (0.76%)	246 (0.46%)	0.117491	0.469965	ko00330	Metabolism	Amino acid metabolism
77	Prion diseases	9 (0.86%)	291 (0.55%)	0.126301	0.498643	ko05020	Human Diseases	Neurodegenerative diseases
78	Cortisol synthesis and secretion	7 (0.67%)	213 (0.4%)	0.131919	0.514145	ko04927	Organismal Systems	Endocrine system
79	Apoptosis - fly	12 (1.14%)	427 (0.8%)	0.144272	0.554672	ko04214	Cellular Processes	Cell growth and death
80	Ovarian steroidogenesis	7 (0.67%)	219 (0.41%)	0.145966	0.554672	ko04913	Organismal Systems	Endocrine system
81	Inositol phosphate metabolism	7 (0.67%)	223 (0.42%)	0.15571	0.578584	ko00562	Metabolism	Carbohydrate metabolism
82	Hematopoietic cell lineage	9 (0.86%)	306 (0.58%)	0.156065	0.578584	ko04640	Organismal Systems	Immune system
83	Steroid biosynthesis	4 (0.38%)	106 (0.2%)	0.159128	0.581214	ko00100	Metabolism	Lipid metabolism
84	HIF-1 signaling pathway	13 (1.24%)	480 (0.9%)	0.160599	0.581214	ko04066	Environmental Information Processing	Signal transduction
85	Pathways in cancer	54 (5.14%)	2376 (4.48%)	0.164419	0.588038	ko05200	Human Diseases	Cancers: Overview
86	Ascorbate and aldarate metabolism	6 (0.57%)	187 (0.35%)	0.167935	0.590882	ko00053	Metabolism	Carbohydrate metabolism
87	Estrogen signaling pathway	13 (1.24%)	485 (0.91%)	0.169101	0.590882	ko04915	Organismal Systems	Endocrine system
88	Arrhythmogenic right ventricular cardiomyopathy (ARVC)	12 (1.14%)	445 (0.84%)	0.175914	0.607704	ko05412	Human Diseases	Cardiovascular diseases
89	Linoleic acid metabolism	5 (0.48%)	151 (0.28%)	0.180934	0.618022	ko00591	Metabolism	Lipid metabolism
90	Circadian entrainment	15 (1.43%)	582 (1.1%)	0.183222	0.618883	ko04713	Organismal Systems	Environmental adaptation
91	Cholinergic synapse	10 (0.95%)	363 (0.68%)	0.186174	0.621943	ko04725	Organismal Systems	Nervous system
92	Platelet activation	19 (1.81%)	768 (1.45%)	0.191511	0.63282	ko04611	Organismal Systems	Immune system
93	Basal cell carcinoma	4 (0.38%)	118 (0.22%)	0.206424	0.674762	ko05217	Human Diseases	Cancers: Specific types
94	PD-L1 expression and PD-1 checkpoint pathway in cancer	6 (0.57%)	206 (0.39%)	0.225349	0.725776	ko05235	Human Diseases	Cancer: overview
95	Dorso-ventral axis formation	11 (1.05%)	426 (0.8%)	0.226805	0.725776	ko04320	Organismal Systems	Development
96	Caffeine metabolism	2 (0.19%)	46 (0.09%)	0.231019	0.73156	ko00232	Metabolism	Biosynthesis of other secondary metabolites
97	Drug metabolism - other enzymes	10 (0.95%)	385 (0.73%)	0.235363	0.737632	ko00983	Metabolism	Xenobiotics biodegradation and metabolism
98	Yersinia infection	26 (2.48%)	1127 (2.12%)	0.239637	0.743365	ko05135	Human Diseases	Infectious disease: bacterial
99	IL-17 signaling pathway	13 (1.24%)	524 (0.99%)	0.242484	0.744599	ko04657	Organismal Systems	Immune system
100	Antigen processing and presentation	6 (0.57%)	214 (0.4%)	0.25123	0.763739	ko04612	Organismal Systems	Immune system
